# Dichotomous Intrinsic Properties of Adult Accumbens Medium Spiny Neurons Vanish in the Fragile X Mouse Model of Autism

**DOI:** 10.1101/2022.07.06.498928

**Authors:** Gabriele Giua, Olivier Lassalle, Leila Makrini-Maleville, Emmanuel Valjent, Pascale Chavis, Olivier J.J. Manzoni

## Abstract

Fragile X syndrome (FXS), the most common cause of autism and inherited intellectual disability, is caused by the mutation of a single gene, *fmr1*, which encodes the Fragile X mental retardation protein (FMRP). FXS patients suffer from cognitive, emotional, and social deficits indicative of dysfunction in the nucleus accumbens (NAc), a structure central to the control of social behavior. The major cell type of the NAc, medium spiny neurons (MSNs), are differentiated in two subtypes based on their expression of either dopamine D1 or D2 receptors, their connectivity, and associated behavioral functions. Understanding how the absence of FMRP differentially affects the cellular properties of MSNs is a necessary step to categorize FXS cellular endophenotypes. To address this question, we comprehensively compared the intrinsic passive and active properties of MSN subtypes identified in a novel *Fmr1-/y* :: *Drd1a-tdTomato* mouse model allowing in-situ identification of MSN subtypes in FXS mice. Although *fmr1* transcripts and their gene product, FMRP, were found in both MSNs subtypes, the results suggest cell-autonomous functions for *Fmr1*. The opposite membrane properties and action potential kinetics that normally discriminate D1- from D2- MSNs in WT mouse is either reversed or abolished in *Fmr1-/y* :: *Drd1a-tdTomato* mice. Multivariate analysis shed light on the compound effects of *Fmr1* ablation by revealing how the phenotypic traits that distinguish each cell type in WT are modified in FXS. Together these data show that in Fragile X mice the normal dichotomy that characterizes NAc D1- and D2-MSNs is thrown out of balance, leading to a uniform phenotype that could underlie selected aspects of the pathology.
