## Supplemental Table 1 for "Dichotomous Intrinsic Properties of Adult Accumbens Medium Spiny Neurons Vanish in the Fragile X Mouse Model of Autism"

### Sheet: Table 1
	Table 1. Data by genotype of MSNs' passive properties
	Measure (unit)	Genotype	Cell-type	Median	Min	Max	N	Mann-Whitney U test (p-value)
	Resting potential (mV)	Fmr1-WT	D1-MSNs	-84.55	-88.11	-77.81	18	0.7722
			D2-MSNs	-83.79	-88.65	-81.21	16
		Fmr1-KO	D1-MSNs	-83.28	-90.99	-79.93	25	0.02
			D2-MSNs	-82.16	-87.62	-77.1	25
	Latency (ms)	Fmr1-WT	D1-MSNs	368.3	274	501.6	18	0.6702
			D2-MSNs	358.1	261.3	489	16
		Fmr1-KO	D1-MSNs	389.8	263.8	489.5	25	0.0289
			D2-MSNs	356	270.7	486.2	25
	Rheobase (pA)	Fmr1-WT	D1-MSNs	155	80	275	18	0.0217
			D2-MSNs	195	140	290	16
		Fmr1-KO	D1-MSNs	180	95	300	25	0.0848
			D2-MSNs	156.7	50	270	25
	Threshold (mV)	Fmr1-WT	D1-MSNs	-31.19	-41.32	-26.31	18	0.0247
			D2-MSNs	-35.81	-42.76	-27.8	16
		Fmr1-KO	D1-MSNs	-33.59	-38.09	-29.66	25	0.2467
			D2-MSNs	-35.24	-39.69	-30.85	25
	Sag current (mV)	Fmr1-WT	D1-MSNs	2.664	1.55	4.521	18	0.1866
			D2-MSNs	2.5	1.351	3.11	16
		Fmr1-KO	D1-MSNs	2.604	1.24	4.433	25	0.1954
			D2-MSNs	2.96	1.641	7.085	25
