## Supplemental Table 2 for "Dichotomous Intrinsic Properties of Adult Accumbens Medium Spiny Neurons Vanish in the Fragile X Mouse Model of Autism"

### Sheet: Table 2
	Table 2. Data by cell-type of MSNs' passive properties
	Measure (unit)	Cell-type	Genotype	Median	Min	Max	N	Mann-Whitney U test (p-value)
	Resting potential (mV)	D1-MSNs	Fmr1-WT	-84.55	-88.11	-77.81	18	0.7982
			Fmr1-KO	-83.28	-90.99	-79.93	25
		D2-MSNs	Fmr1-WT	-83.79	-88.65	-81.21	16	0.0211
			Fmr1-KO	-82.16	-87.62	-77.1	25
	Latency (ms)	D1-MSNs	Fmr1-WT	368.3	274	501.6	18	0.3105
			Fmr1-KO	389.8	263.8	489.5	25
		D2-MSNs	Fmr1-WT	358.1	261.3	489	16	0.4348
			Fmr1-KO	356	270.7	486.2	25
	Rheobase (pA)	D1-MSNs	Fmr1-WT	155	80	275	18	0.307
			Fmr1-KO	180	95	300	25
		D2-MSNs	Fmr1-WT	195	140	290	16	0.0022
			Fmr1-KO	156.7	50	270	25
	Threshold (mV)	D1-MSNs	Fmr1-WT	-31.19	-41.32	-26.31	18	0.0283
			Fmr1-KO	-33.59	-38.09	-29.66	25
		D2-MSNs	Fmr1-WT	-35.81	-42.76	-27.8	16	0.4506
			Fmr1-KO	-35.24	-39.69	-30.85	25
	Sag current (mV)	D1-MSNs	Fmr1-WT	2.664	1.55	4.521	18	0.5341
			Fmr1-KO	2.604	1.24	4.433	25
		D2-MSNs	Fmr1-WT	2.5	1.351	3.11	16	0.0155
			Fmr1-KO	2.96	1.641	7.085	25
