## Supplemental Table 3 for "Dichotomous Intrinsic Properties of Adult Accumbens Medium Spiny Neurons Vanish in the Fragile X Mouse Model of Autism"

### Sheet: Table 3
	Table 3. Data by genotype of MSNs' membrane voltage response to hyperpolarizing current steps
	Measure (unit)	Genotype	Injected current (pA)	Cell-type						Multiple Mann-Whitney U test (p-value)
				D1-MSNs			D2-MSNs
				Mean	SEM	N	Mean	SEM	N
	Voltage changes per current step (ΔVm)	Fmr1 WT	-400	-29.7783	1.90672	18	-20.493	0.925002	16	0.0001
			-350	-26.7489	1.64645		-18.4976	0.826455		0.0002
			-300	-23.7037	1.47941		-16.5403	0.752626		0.0002
			-250	-20.7183	1.33969		-14.4188	0.651337		0.0002
			-200	-17.6142	1.16803		-12.2585	0.567557		0.0007
			-150	-14.1583	0.954031		-9.73612	0.454755		0.0003
			-100	-10.513	0.81		-7.04672	0.336852		0.0004
			-50	-5.92357	0.544935		-3.91159	0.187705		0.0021
		Fmr1 KO	-400	-24.5314	1.19286	25	-24.5804	1.2398	25	0.892933
			-350	-22.0355	1.07775		-22.0516	1.09903		0.938697
			-300	-19.6738	0.960559		-19.6926	0.97787		0.938697
			-250	-17.1127	0.855561		-17.2672	0.890651		0.938697
			-200	-14.5633	0.762847		-14.6601	0.780562		0.98466
			-150	-11.6757	0.625731		-11.88	0.667404		0.817504
			-100	-8.45165	0.47774		-8.72121	0.529863		0.787752
			-50	-4.81151	0.314306		-5.0966	0.392704		0.644272
	Input resistance changes per current step (GΩ)	Fmr1 WT	-400	0.0744457	0.00476679	18	0.0512324	0.0023125	16	0.0001
			-350	0.0764255	0.00470415		0.0528503	0.00236132		0.0002
			-300	0.0790122	0.00493136		0.0551344	0.00250875		0.0002
			-250	0.0828734	0.00535875		0.0576754	0.00260534		0.0002
			-200	0.088071	0.00584017		0.0612924	0.00283779		0.0007
			-150	0.0943885	0.00636019		0.0649075	0.00303169		0.0003
			-100	0.10513	0.0081		0.0704672	0.00336852		0.0004
			-50	0.118471	0.0108987		0.0782318	0.0037541		0.0021
		Fmr1 KO	-400	0.0613284	0.00298215	25	0.061451	0.00309949	25	0.892933
			-350	0.0629586	0.0030793		0.0630046	0.00314008		0.938697
			-300	0.0655794	0.00320186		0.0656419	0.00325956		0.938697
			-250	0.0684508	0.00342224		0.0690688	0.00356259		0.938697
			-200	0.0728164	0.00381423		0.0733006	0.00390281		0.98466
			-150	0.0778383	0.00417154		0.0792002	0.00444936		0.817504
			-100	0.0845165	0.0047774		0.0872122	0.00529862		0.787752
			-50	0.0962303	0.00628612		0.101932	0.00785408		0.644272
