## Supplemental Table 5 for "Dichotomous Intrinsic Properties of Adult Accumbens Medium Spiny Neurons Vanish in the Fragile X Mouse Model of Autism"

### Sheet: Table 5
	Table 5. Data by genotype of MSNs' active properties
	Measure (unit)	Genotype	Cell-type	Median	Min	Max	N	Mann-Whitney U test (p-value)
	Number of APs at +150pA	Fmr1-WT	D1-MSNs	2.5	0	9	18	0.001
			D2-MSNs	0	0	3.5	16
		Fmr1-KO	D1-MSNs	0	0	6	25	0.0196
			D2-MSNs	2	0	10	25
	Accommodation current step (pA)	Fmr1-WT	D1-MSNs	470.8	300	725	18	0.0094
			D2-MSNs	600	487.5	750	16
		Fmr1-KO	D1-MSNs	550	300	950	25	0.022
			D2-MSNs	450	200	700	25
	Maximum firing rate (Hz)	Fmr1-WT	D1-MSNs	24.5	18	38	18	0.1067
			D2-MSNs	30.5	20	38	16
		Fmr1-KO	D1-MSNs	31.33	13	46	25	0.1392
			D2-MSNs	27	18	34.67	25
	Maximum firing current step (pA)	Fmr1-WT	D1-MSNs	412.5	250	625	18	0.0082
			D2-MSNs	550	400	675	16
		Fmr1-KO	D1-MSNs	500	250	800	25	0.0342
			D2-MSNs	400	150	650	25
