## Supplemental Table 6 for "Dichotomous Intrinsic Properties of Adult Accumbens Medium Spiny Neurons Vanish in the Fragile X Mouse Model of Autism"

### Sheet: Table 6
	Table 6. Data by cell-type of MSNs' active properties
	Measure (unit)	Cell-type	Genotype	Median	Min	Max	N	Mann-Whitney U test (p-value)
	Number of APs at +150pA	D1-MSNs	Fmr1-WT	2.5	0	9	18	0.0171
			Fmr1-KO	0	0	6	25
		D2-MSNs	Fmr1-WT	0	0	3.5	16	0.002
			Fmr1-KO	2	0	10	25
	Accommodation current step (pA)	D1-MSNs	Fmr1-WT	470.8	300	725	18	0.1739
			Fmr1-KO	550	300	950	25
		D2-MSNs	Fmr1-WT	600	487.5	750	16	0.0005
			Fmr1-KO	450	200	700	25
	Maximum firing rate (Hz)	D1-MSNs	Fmr1-WT	24.5	18	38	18	0.1103
			Fmr1-KO	31.33	13	46	25
		D2-MSNs	Fmr1-WT	30.5	20	38	16	0.1404
			Fmr1-KO	27	18	34.67	25
	Maximum firing current step (pA)	D1-MSNs	Fmr1-WT	412.5	250	625	18	0.137
			Fmr1-KO	500	250	800	25
		D2-MSNs	Fmr1-WT	550	400	675	16	0.0014
			Fmr1-KO	400	150	650	25
