## Supplemental Table 7 for "Dichotomous Intrinsic Properties of Adult Accumbens Medium Spiny Neurons Vanish in the Fragile X Mouse Model of Autism"

### Sheet: Table 7
	Table 7. Data by genotype of MSNs' firing profile in response to depolarizing current step
	Measure (unit)	Genotype	Injected current (pA)	Cell-type						Multiple Mann-Whitney U test (p-value)
				D1-MSNs			D2-MSNs
				Mean	SEM	N	Mean	SEM	N
	Number of APs per current step	Fmr1 WT	100	0.703519	0.336413	18	0	0	16	0.04649
			150	2.75926	0.576441		0.515625	0.258671		0.001024
			200	5.37981	0.778328		3.06771	0.645821		0.042543
			250	7.96296	0.792983		6.38563	0.90756		0.307964
			300	9.62944	0.697879		9.20292	0.893488		0.898155
			350	10.2407	0.770652		11.401	0.728917		0.246871
			400	10.0557	0.890109		12.3283	0.74722		0.053103
			450	8.14833	1.07213		12.495	0.836936		0.003509
			500	8.09241	1.1665		12.4008	0.887307		0.007217
			550	6.91685	0.986917		11.6977	1.07238		0.001989
			600	5.94463	0.994875		9.62479	1.18312		0.017745
			650	5.52796	0.998636		6.60938	1.13261		0.332126
			700	4.62944	0.759724		5.28646	0.986423		0.637198
			750	3.89833	0.748709		4.3075	0.731917		0.552676
			800	3.45352	0.657389		3.69292	0.649039		0.453707
			850	3	0.641689		3.31271	0.615727		0.23131
			900	2.37981	0.437511		2.79188	0.558703		0.241763
		Fmr1 KO	100	0.1	0.1	25	0.726667	0.320572	25	0.032009
			150	1.2668	0.358764		3.03333	0.650356		0.019627
			200	3.8932	0.700811		6.08	0.76049		0.046637
			250	6.9732	0.746381		8.24667	0.746357		0.303859
			300	8.9868	0.722083		9.64667	0.732911		0.675175
			350	10.6732	0.742775		10.3933	0.805472		0.820888
			400	11.4136	0.875901		9.75333	0.895675		0.176943
			450	11.34	1.00727		8.59333	0.980461		0.035467
			500	11.1868	1.10998		7.02667	0.993063		0.007495
			550	10.34	1.22674		5.97333	0.924846		0.010889
			600	8.6732	1.29994		5.34667	0.875115		0.059404
			650	7.6668	1.37568		4.4	0.772142		0.04046
			700	6.9732	1.43082		3.38667	0.568031		0.031861
			750	5.7068	1.26929		2.4	0.380545		0.033116
			800	5.0132	1.14916		1.90667	0.162469		0.028106
			850	4.3536	1.01897		1.68	0.144312		0.002854
			900	3.4604	0.755268		1.53333	0.104527		0.002169
