## Supplemental Table 8 for "Dichotomous Intrinsic Properties of Adult Accumbens Medium Spiny Neurons Vanish in the Fragile X Mouse Model of Autism"

### Sheet: Table 8
	Table 8. Data by cell-type of MSNs' firing profile in response to depolarizing current step
	Measure (unit)	Cell-type	Injected current (pA)	Genotype						Multiple Mann-Whitney U test (p-value)
				Fmr1-WT			Fmr1-KO
				Mean	SEM	N	Mean	SEM	N
	Number of APs per current step	D1 MSNs	100	0.703519	0.336413	18	0.1	0.1	25	0.055518
			150	2.75926	0.576441		1.2668	0.358764		0.017085
			200	5.37981	0.778328		3.8932	0.700811		0.151035
			250	7.96296	0.792983		6.9732	0.746381		0.513349
			300	9.62944	0.697879		8.9868	0.722083		0.7007
			350	10.2407	0.770652		10.6732	0.742775		0.513431
			400	10.0557	0.890109		11.4136	0.875901		0.175101
			450	8.14833	1.07213		11.34	1.00727		0.041568
			500	8.09241	1.1665		11.1868	1.10998		0.0613
			550	6.91685	0.986917		10.34	1.22674		0.083197
			600	5.94463	0.994875		8.6732	1.29994		0.262138
			650	5.52796	0.998636		7.6668	1.37568		0.347827
			700	4.62944	0.759724		6.9732	1.43082		0.663913
			750	3.89833	0.748709		5.7068	1.26929		0.618321
			800	3.45352	0.657389		5.0132	1.14916		0.82891
			850	3	0.641689		4.3536	1.01897		0.466552
			900	2.37981	0.437511		3.4604	0.755268		0.300632
		D2 MSNs	100	0	0	16	0.726667	0.320572	25	0.030795
			150	0.515625	0.258671		3.03333	0.650356		0.001973
			200	3.06771	0.645821		6.08	0.76049		0.010772
			250	6.38563	0.90756		8.24667	0.746357		0.143946
			300	9.20292	0.893488		9.64667	0.732911		0.942007
			350	11.401	0.728917		10.3933	0.805472		0.511768
			400	12.3283	0.74722		9.75333	0.895675		0.073905
			450	12.495	0.836936		8.59333	0.980461		0.016311
			500	12.4008	0.887307		7.02667	0.993063		0.001203
			550	11.6977	1.07238		5.97333	0.924846		0.000297
			600	9.62479	1.18312		5.34667	0.875115		0.003281
			650	6.60938	1.13261		4.4	0.772142		0.032355
			700	5.28646	0.986423		3.38667	0.568031		0.024268
			750	4.3075	0.731917		2.4	0.380545		0.010373
			800	3.69292	0.649039		1.90667	0.162469		0.001801
			850	3.31271	0.615727		1.68	0.144312		0.00052
			900	2.79188	0.558703		1.53333	0.104527		0.001477
