## Supplemental Table 9 for "Dichotomous Intrinsic Properties of Adult Accumbens Medium Spiny Neurons Vanish in the Fragile X Mouse Model of Autism"

### Sheet: Table 9
	Table 9. Data by genotype of MSNs' action potential kinetic
	Measure (unit)	Genotype	Cell-type	Median	Min	Max	N	Mann-Whitney U test (p-value)
	AP amplitude (mV)	Fmr1-WT	D1-MSNs	69.57	52.98	83.28	18	<0.0001
			D2-MSNs	82.17	68.26	98.89	16
		Fmr1-KO	D1-MSNs	75.9	56.24	100.1	25	0.5671
			D2-MSNs	79.94	51.88	88	25
	AP duration (ms)	Fmr1-WT	D1-MSNs	3.373	2.76	4.55	18	0.0044
			D2-MSNs	2.995	2.28	4.13	16
		Fmr1-KO	D1-MSNs	3.025	2.21	4.195	25	0.0466
			D2-MSNs	3.31	2.77	4.95	25
	AP depolarization time (ms)	Fmr1-WT	D1-MSNs	1.194	1.085	1.72	18	<0.0001
			D2-MSNs	1.003	0.7	1.445	16
		Fmr1-KO	D1-MSNs	1.1	0.75	1.45	25	0.4099
			D2-MSNs	1.14	0.94	1.41	25
	AP repolarization time (ms)	Fmr1-WT	D1-MSNs	2.085	1.64	3.075	18	0.1724
			D2-MSNs	2.018	1.54	2.685	16
		Fmr1-KO	D1-MSNs	1.87	1.46	2.745	25	0.0203
			D2-MSNs	2.125	1.74	3.72	25
	AHP amplitude (mV)	Fmr1-WT	D1-MSNs	15.18	8.63	20.15	17	0.9703
			D2-MSNs	15.61	11.57	19.32	15
		Fmr1-KO	D1-MSNs	14.54	12.44	19.09	22	0.6981
			D2-MSNs	15.93	9.46	18.8	23
	AHP duration (ms)	Fmr1-WT	D1-MSNs	22.93	2.08	52.42	17	0.2055
			D2-MSNs	25.82	9.17	33.48	15
		Fmr1-KO	D1-MSNs	20.5	1.82	56.85	22	0.0059
			D2-MSNs	28.87	5.63	59.29	23
