## Supplemental Table 10 for "Dichotomous Intrinsic Properties of Adult Accumbens Medium Spiny Neurons Vanish in the Fragile X Mouse Model of Autism"

### Sheet: Table 10
	Table 10. Data by cell-type of MSNs' action potential kinetic
	Measure (unit)	Cell-type	Genotype	Median	Min	Max	N	Mann-Whitney U test (p-value)
	AP amplitude (mV)	D1-MSNs	Fmr1-WT	69.57	52.98	83.28	18	0.0176
			Fmr1-KO	75.9	56.24	100.1	25
		D2-MSNs	Fmr1-WT	82.17	68.26	98.89	16	0.0325
			Fmr1-KO	79.94	51.88	88	25
	AP duration (ms)	D1-MSNs	Fmr1-WT	3.373	2.76	4.55	18	0.0488
			Fmr1-KO	3.025	2.21	4.195	25
		D2-MSNs	Fmr1-WT	2.995	2.28	4.13	16	0.0018
			Fmr1-KO	3.31	2.77	4.95	25
	AP depolarization time (ms)	D1-MSNs	Fmr1-WT	1.194	1.085	1.72	18	0.0107
			Fmr1-KO	1.1	0.75	1.45	25
		D2-MSNs	Fmr1-WT	1.003	0.7	1.445	16	<0.0001
			Fmr1-KO	1.14	0.94	1.41	25
	AP repolarization time (ms)	D1-MSNs	Fmr1-WT	2.085	1.64	3.075	18	0.1172
			Fmr1-KO	1.87	1.46	2.745	25
		D2-MSNs	Fmr1-WT	2.018	1.54	2.685	16	0.042
			Fmr1-KO	2.125	1.74	3.72	25
	AHP amplitude (mV)	D1-MSNs	Fmr1-WT	15.18	8.63	20.15	17	0.7054
			Fmr1-KO	14.54	12.44	19.09	22
		D2-MSNs	Fmr1-WT	15.61	11.57	19.32	15	0.6741
			Fmr1-KO	15.93	9.46	18.8	23
	AHP duration (ms)	D1-MSNs	Fmr1-WT	22.93	2.08	52.42	17	0.8998
			Fmr1-KO	20.5	1.82	56.85	22
		D2-MSNs	Fmr1-WT	25.82	9.17	33.48	15	0.1058
			Fmr1-KO	28.87	5.63	59.29	23
