## Supplemental Table 11 for "Dichotomous Intrinsic Properties of Adult Accumbens Medium Spiny Neurons Vanish in the Fragile X Mouse Model of Autism"

### Sheet: Table 11
	Table 11. Parameters correlations data of Fmr1 WT MSNs
	Genotype	Cell-type (N)			Resting	Latency	Rheobase	Threshold	Input resistance	Sag current	Accommodation	APs number	AP amplitude	AP duration
	Fmr1 WT	D1 MSNs (18)	Resting	r		-0.21775	-0.219008	0.201238	0.190918	0.126935	-0.455725	0.112328	-0.0650155	0.0237358
				p value		0.385396	0.382588	0.423288	0.447931	0.615727	0.0573476	0.657214	0.797715	0.925518
			Latency	r	-0.21775		0.0454546	0.0732714	0.112487	0.0712074	0.0828592	-0.0946467	-0.529412	-0.254902
				p value	0.385396		0.857864	0.772631	0.656757	0.778883	0.743769	0.708729	0.0238582	0.307345
			Rheobase	r	-0.219008	0.0454546		0.397727	-0.693182	-0.467975	0.837224	-0.881853	0.137397	-0.0909091
				p value	0.382588	0.857864		0.102148	0.00142449	0.0501679	<0.0001	<0.0001	0.586671	0.719782
			Threshold	r	0.201238	0.0732714	0.397727		-0.351909	-0.00515996	0.099431	-0.256898	-0.504644	0.139319
				p value	0.423288	0.772631	0.102148		0.152107	0.983788	0.694659	0.303441	0.0326937	0.581396
			Input resistance	r	0.190918	0.112487	-0.693182	-0.351909		0.529412	-0.596586	0.796696	-0.168215	-0.0257998
				p value	0.447931	0.656757	0.00142449	0.152107		0.0238582	0.00896197	7.58149e-05	0.504633	0.91906
			Sag current	r	0.126935	0.0712074	-0.467975	-0.00515996	0.529412		-0.446404	0.577241	-0.0670795	-0.172343
				p value	0.615727	0.778883	0.0501679	0.983788	0.0238582		0.0633073	0.0121295	0.791425	0.494076
			Accommodation	r	-0.455725	0.0828592	0.837224	0.099431	-0.596586	-0.446404		-0.754182	0.275507	-0.40601
				p value	0.0573476	0.743769	<0.0001	0.694659	0.00896197	0.0633073		0.000299434	0.268489	0.0945636
			APs number	r	0.112328	-0.0946467	-0.881853	-0.256898	0.796696	0.577241	-0.754182		-0.124809	0.224656
				p value	0.657214	0.708729	<0.0001	0.303441	7.58149e-05	0.0121295	0.000299434		0.621701	0.370124
			AP amplitude	r	-0.0650155	-0.529412	0.137397	-0.504644	-0.168215	-0.0670795	0.275507	-0.124809		-0.0650155
				p value	0.797715	0.0238582	0.586671	0.0326937	0.504633	0.791425	0.268489	0.621701		0.797715
			AP duration	r	0.0237358	-0.254902	-0.0909091	0.139319	-0.0257998	-0.172343	-0.40601	0.224656	-0.0650155
				p value	0.925518	0.307345	0.719782	0.581396	0.91906	0.494076	0.0945636	0.370124	0.797715
		D2 MSNs (16)	Resting	r		0.00882353	-0.0354509	0.247059	-0.0264706	-0.0941176	-0.326667	0.270474	-0.217647	-0.1
				p value		0.978127	0.897151	0.355031	0.925771	0.729639	0.215648	0.311584	0.416759	0.71315
			Latency	r	0.00882353		0.177254	0.217647	-0.376471	-0.261765	0.0683031	0.173876	-0.152941	-0.135294
				p value	0.978127		0.508593	0.416759	0.151389	0.326248	0.801167	0.520238	0.571044	0.617033
			Rheobase	r	-0.0354509	0.177254		-0.434273	-0.646978	-0.906951	0.817312	-0.589923	0.629253	-0.451999
				p value	0.897151	0.508593		0.093896	0.00804297	<0.0001	0.000192377	0.0167582	0.0104749	0.0801639
			Threshold	r	0.247059	0.217647	-0.434273		0.0735294	0.461765	-0.773607	0.214447	-0.682353	0.326471
				p value	0.355031	0.416759	0.093896		0.788159	0.0737604	0.000675103	0.426145	0.00460738	0.216941
			Input resistance	r	-0.0264706	-0.376471	-0.646978	0.0735294		0.629412	-0.405364	0.624022	-0.332353	-0.0294118
				p value	0.925771	0.151389	0.00804297	0.788159		0.0105921	0.119874	0.0102564	0.208387	0.917115
			Sag current	r	-0.0941176	-0.261765	-0.906951	0.461765	0.629412		-0.827062	0.394119	-0.488235	0.470588
				p value	0.729639	0.326248	<0.0001	0.0737604	0.0105921		0.000143826	0.132326	0.0572147	0.0679001
			Accommodation	r	-0.326667	0.0683031	0.817312	-0.773607	-0.405364	-0.827062		-0.381361	0.723122	-0.432091
				p value	0.215648	0.801167	0.000192377	0.000675103	0.119874	0.000143826		0.146085	0.0021064	0.0957082
			APs number	r	0.270474	0.173876	-0.589923	0.214447	0.624022	0.394119	-0.381361		-0.419235	-0.0367072
				p value	0.311584	0.520238	0.0167582	0.426145	0.0102564	0.132326	0.146085		0.107601	0.894505
			AP amplitude	r	-0.217647	-0.152941	0.629253	-0.682353	-0.332353	-0.488235	0.723122	-0.419235		-0.217647
				p value	0.416759	0.571044	0.0104749	0.00460738	0.208387	0.0572147	0.0021064	0.107601		0.416759
			AP duration	r	-0.1	-0.135294	-0.451999	0.326471	-0.0294118	0.470588	-0.432091	-0.0367072	-0.217647
				p value	0.71315	0.617033	0.0801639	0.216941	0.917115	0.0679001	0.0957082	0.894505	0.416759
