## Supplemental Table 12 for "Dichotomous Intrinsic Properties of Adult Accumbens Medium Spiny Neurons Vanish in the Fragile X Mouse Model of Autism"

### Sheet: Table 12
	Table 12. Parameters correlations data of Fmr1 KO MSNs
	Genotype	Cell-type (N)			Resting	Latency	Rheobase	Threshold	Input resistance	Sag current	Accommodation	APs number	AP amplitude	AP duration
	Fmr1 KO	D1 MSNs (25)	Resting	r		-0.219231	-0.0775017	0.0907692	-0.0307692	-0.0146154	-0.153491	0.327119	0.07	0.168142
				p value		0.292381	0.712706	0.666102	0.883918	0.94472	0.463849	0.11046	0.73952	0.421737
			Latency	r	-0.219231		-0.177753	0.280769	0.462308	0.316154	-0.0510349	0.143793	-0.275385	-0.0554059
				p value	0.292381		0.395291	0.173986	0.0199767	0.123648	0.808572	0.49288	0.182741	0.792513
			Rheobase	r	-0.0775017	-0.177753		0.0979375	-0.594951	-0.681321	0.758918	-0.781526	0.501255	-0.669625
				p value	0.712706	0.395291		0.641402	0.00170694	0.000177128	<0.0001	<0.0001	0.0106929	0.000251106
			Threshold	r	0.0907692	0.280769	0.0979375		0.295385	-0.0738462	0.0989768	0.0134671	-0.520769	-0.0192382
				p value	0.666102	0.173986	0.641402		0.151707	0.725733	0.63785	0.949057	0.00760613	0.927275
			Input resistance	r	-0.0307692	0.462308	-0.594951	0.295385		0.620769	-0.396294	0.558232	-0.683846	0.349365
				p value	0.883918	0.0199767	0.00170694	0.151707		0.000929244	0.0498588	0.00373211	0.000163935	0.0869309
			Sag current	r	-0.0146154	0.316154	-0.681321	-0.0738462	0.620769		-0.644896	0.675525	-0.316154	0.296653
				p value	0.94472	0.123648	0.000177128	0.725733	0.000929244		0.000500856	0.000210972	0.123648	0.149875
			Accommodation	r	-0.153491	-0.0510349	0.758918	0.0989768	-0.396294	-0.644896		-0.758757	0.313555	-0.669124
				p value	0.463849	0.808572	<0.0001	0.63785	0.0498588	0.000500856		<0.0001	0.126935	0.000254805
			APs number	r	0.327119	0.143793	-0.781526	0.0134671	0.558232	0.675525	-0.758757		-0.34189	0.553666
				p value	0.11046	0.49288	<0.0001	0.949057	0.00373211	0.000210972	<0.0001		0.094372	0.00408829
			AP amplitude	r	0.07	-0.275385	0.501255	-0.520769	-0.683846	-0.316154	0.313555	-0.34189		-0.527895
				p value	0.73952	0.182741	0.0106929	0.00760613	0.000163935	0.123648	0.126935	0.094372		0.00668328
			AP duration	r	0.168142	-0.0554059	-0.669625	-0.0192382	0.349365	0.296653	-0.669124	0.553666	-0.527895
				p value	0.421737	0.792513	0.000251106	0.927275	0.0869309	0.149875	0.000254805	0.00408829	0.00668328
		D2 MSNs (25)	Resting	r		-0.0423077	-0.446113	-0.340769	0.252308	0.287692	-0.415625	0.482808	0.166923	0.315385
				p value		0.840857	0.0254006	0.0955271	0.223696	0.163165	0.0388028	0.0145019	0.425158	0.124615
			Latency	r	-0.0423077		0.00230947	0.09	-0.0253846	-0.0146154	-0.0336366	0.0957829	0.54	-0.324615
				p value	0.840857		0.991258	0.668774	0.904131	0.94472	0.873182	0.648789	0.00533083	0.113376
			Rheobase	r	-0.446113	0.00230947		0.367975	-0.642802	-0.749808	0.861104	-0.904989	-0.145881	-0.468437
				p value	0.0254006	0.991258		0.0703288	0.000529542	<0.0001	<0.0001	<0.0001	0.486554	0.0181877
			Threshold	r	-0.340769	0.09	0.367975		-0.223846	0.00769231	0.327087	-0.29903	-0.407692	-0.0853846
				p value	0.0955271	0.668774	0.0703288		0.282082	0.970889	0.110496	0.146482	0.0430771	0.684883
			Input resistance	r	0.252308	-0.0253846	-0.642802	-0.223846		0.381538	-0.348739	0.703966	-0.0615385	0.399231
				p value	0.223696	0.904131	0.000529542	0.282082		0.0598455	0.0875371	8.60532e-05	0.770121	0.0480365
			Sag current	r	0.287692	-0.0146154	-0.749808	0.00769231	0.381538		-0.748899	0.707859	0.111538	0.326923
				p value	0.163165	0.94472	<0.0001	0.970889	0.0598455		<0.0001	7.55047e-05	0.595556	0.110686
			Accommodation	r	-0.415625	-0.0336366	0.861104	0.327087	-0.348739	-0.748899		-0.794736	-0.281465	-0.495271
				p value	0.0388028	0.873182	<0.0001	0.110496	0.0875371	<0.0001		<0.0001	0.172876	0.0118249
			APs number	r	0.482808	0.0957829	-0.904989	-0.29903	0.703966	0.707859	-0.794736		0.0973404	0.401432
				p value	0.0145019	0.648789	<0.0001	0.146482	8.60532e-05	7.55047e-05	<0.0001		0.643446	0.0467054
			AP amplitude	r	0.166923	0.54	-0.145881	-0.407692	-0.0615385	0.111538	-0.281465	0.0973404		-0.272308
				p value	0.425158	0.00533083	0.486554	0.0430771	0.770121	0.595556	0.172876	0.643446		0.187878
			AP duration	r	0.315385	-0.324615	-0.468437	-0.0853846	0.399231	0.326923	-0.495271	0.401432	-0.272308
				p value	0.124615	0.113376	0.0181877	0.684883	0.0480365	0.110686	0.0118249	0.0467054	0.187878
