## Supplemental Table 13 for "Dichotomous Intrinsic Properties of Adult Accumbens Medium Spiny Neurons Vanish in the Fragile X Mouse Model of Autism"

### Sheet: Table 13
	Table 13. Data by genotype of correlations' comparison
	Comparison			Resting	Latency	Rheobase	Threshold	Input resistance	Sag current	Accommodation	APs number	AP amplitude	AP duration
	WT D1 vs WT D2	Resting	z		-0.6073	-0.4939	-0.1273	0.58	0.5579	-0.4033	-0.4343	0.4119	0.3274
			p value		0.5437	0.6214	0.8987	0.5619	0.5859	0.6868	0.6641	0.6804	0.7433
		Latency	z	-0.6073		-0.3527	-0.39	1.343	0.8955	0.0386	-0.7141	-1.1484	-0.3286
			p value	0.5437		0.7243	0.6965	0.1793	0.3705	0.9692	0.4752	0.2508	0.7425
		Rheobase	z	-0.4939	-0.3527		2.3384	-0.2216	2.6458	0.1667	1.8644	-1.5884	1.0452
			p value	0.6214	0.7243		0.0194	0.8246	0.0081	0.8676	0.0623	0.1122	0.2959
		Threshold	z	-0.1273	-0.39	2.3384		-1.1645	-1.3319	2.9794	-1.2683	0.7336	-0.5242
			p value	0.8987	0.6965	0.0194		0.2442	0.1829	0.0029	0.2047	0.4632	0.6001
		Input resistance	z	0.58	1.343	-0.2216	-1.1645		-0.3988	-0.6803	0.9446	0.4635	0.0095
			p value	0.5619	0.1793	0.8246	0.2442		0.69	0.4963	0.3449	0.643	0.9924
		Sag current	z	0.5579	0.8955	2.6458	-1.3319	-0.3988		1.8435	0.6377	1.2312	-1.8075
			p value	0.5859	0.3705	0.0081	0.1829	0.69		0.0653	0.5237	0.2182	0.0707
		Accommodation	z	-0.4033	0.0386	0.1667	2.9794	-0.6803	1.8435		-1.5331	-1.6661	0.0835
			p value	0.6868	0.9692	0.8676	0.0029	0.4963	0.0653		0.1253	0.0957	0.9335
		APs number	z	-0.4343	-0.7141	1.8644	-1.2683	0.9446	0.6377	-1.5331		0.8479	0.7001
			p value	0.6641	0.4752	0.0623	0.2047	0.3449	0.5237	0.1253		0.3965	0.4839
		AP amplitude	z	0.4119	-1.1484	-1.5884	0.7336	0.4635	1.2312	-1.6661	0.8479		0.4119
			p value	0.6804	0.2508	0.1122	0.4632	0.643	0.2182	0.0957	0.3965		0.6804
		AP duration	z	0.3274	-0.3286	1.0452	-0.5242	0.0095	-1.8075	0.0835	0.7001	0.4119
			p value	0.7433	0.7425	0.2959	0.6001	0.9924	0.0707	0.9335	0.4839	0.6804
	KO D1 vs KO D2	Resting	z		-0.5987	1.3339	1.4792	0.9574	-1.0304	-0.9541	-0.6203	-0.3263	0.5199
			p value		0.5494	0.1822	0.1391	0.3384	0.3028	0.34	0.535	0.7442	0.6031
		Latency	z	-0.5987		-0.6035	0.6576	1.7433	1.1342	0.0578	0.1616	-2.9413	0.9331
			p value	0.5494		0.5462	0.5108	0.0813	0.2567	0.9539	0.8716	0.0033	0.3508
		Rheobase	z	1.3339	-0.6035		-0.9546	0.2575	0.4674	-1.0081	1.4919	2.3147	-1.0016
			p value	0.1822	0.5462		0.3398	0.7968	0.6402	0.3134	0.1357	0.0206	0.3165
		Threshold	z	1.4792	0.6576	-0.9546		1.765	-0.2709	-0.7969	1.0677	-0.4794	0.2201
			p value	0.1391	0.5108	0.3398		0.0776	0.7865	0.4255	0.2857	0.6316	0.8258
		Input resistance	z	0.9574	1.7433	0.2575	1.765		1.0759	-0.1832	-0.8121	-2.5693	-0.1924
			p value	0.3384	0.0813	0.7968	0.0776		0.282	0.8546	0.4167	0.0102	0.8474
		Sag current	z	-1.0304	1.1342	0.4674	-0.2709	1.0759		0.6764	-0.2058	-1.4572	-0.1112
			p value	0.3028	0.2567	0.6402	0.7865	0.282		0.4988	0.837	0.1451	0.9114
		Accommodation	z	-0.9541	0.0578	-1.0081	-0.7969	-0.1832	0.6764		0.3014	2.0356	-0.8827
			p value	0.34	0.9539	0.3134	0.4255	0.8546	0.4988		0.7631	0.0418	0.3774
		APs number	z	-0.6203	0.1616	1.4919	1.0677	-0.8121	-0.2058	0.3014		-1.5054	0.6577
			p value	0.535	0.8716	0.1357	0.2857	0.4167	0.837	0.7631		0.1322	0.5107
		AP amplitude	z	-0.3263	-2.9413	2.3147	-0.4794	-2.5693	-1.4572	2.0356	-1.5054		-1.0211
			p value	0.7442	0.0033	0.0206	0.6316	0.0102	0.1451	0.0418	0.1322		0.3072
		AP duration	z	0.5199	0.9331	-1.0016	0.2201	-0.1924	-0.1112	-0.8827	0.6577	-1.0211
			p value	0.6031	0.3508	0.3165	0.8258	0.8474	0.9114	0.3774	0.5107	0.3072
