## Supplemental Table 14 for "Dichotomous Intrinsic Properties of Adult Accumbens Medium Spiny Neurons Vanish in the Fragile X Mouse Model of Autism"

### Sheet: Table 14
	Table 13. Data by cell-type of correlations' comparison
	Comparison			Resting	Latency	Rheobase	Threshold	Input resistance	Sag current	Accommodation	APs number	AP amplitude	AP duration
	WT D1 vs KO D1	Resting	z		0.0046	-0.4329	0.3375	0.6692	0.4248	-1.007	-0.6773	-0.4038	-0.4361
			p value		0.9963	0.6651	0.7358	0.5034	0.671	0.3139	0.4982	0.6863	0.6628
		Latency	z	0.0046		0.6724	-0.6424	-1.1566	-0.7647	0.4006	-0.7159	-0.9158	-0.6128
			p value	0.9963		0.5013	0.5206	0.2474	0.4445	0.6887	0.474	0.3598	0.54
		Rheobase	z	-0.4329	0.6724		0.9637	-0.504	0.9679	0.6515	-0.9998	-1.2325	2.147
			p value	0.6651	0.5013		0.3352	0.6143	0.3331	0.5147	0.3174	0.2177	0.0318
		Threshold	z	0.3375	-0.6424	0.9637		-2.0071	0.2055	0.0014	-0.825	0.0653	0.4763
			p value	0.7358	0.5206	0.3352		0.0447	0.8372	0.9989	0.4094	0.9479	0.6339
		Input resistance	z	0.6692	-1.1566	-0.504	-2.0071		-0.4089	-0.8021	1.3715	1.9904	-1.1663
			p value	0.5034	0.2474	0.6143	0.0447		0.6826	0.4225	0.1702	0.0465	0.2435
		Sag current	z	0.4248	-0.7647	0.9679	0.2055	-0.4089		0.8551	-0.4854	0.777	-1.4333
			p value	0.671	0.4445	0.3331	0.8372	0.6826		0.3925	0.6274	0.4371	0.1518
		Accommodation	z	-1.007	0.4006	0.6515	0.0014	-0.8021	0.8551		0.0319	-0.1244	1.1299
			p value	0.3139	0.6887	0.5147	0.9989	0.4225	0.3925		0.9745	0.901	0.2585
		APs number	z	-0.6773	-0.7159	-0.9998	-0.825	1.3715	-0.4854	0.0319		0.6892	-1.1799
			p value	0.4982	0.474	0.3174	0.4094	0.1702	0.6274	0.9745		0.4907	0.238
		AP amplitude	z	-0.4038	-0.9158	-1.2325	0.0653	1.9904	0.777	-0.1244	0.6892		1.5593
			p value	0.6863	0.3598	0.2177	0.9479	0.0465	0.4371	0.901	0.4907		0.1189
		AP duration	z	-0.4361	-0.6128	2.147	0.4763	-1.1663	-1.4333	1.1299	-1.1799	1.5593
			p value	0.6628	0.54	0.0318	0.6339	0.2435	0.1518	0.2585	0.238	0.1189
	WT D2 vs KO D2	Resting	z		0.1462	1.2703	1.7358	-0.8128	-1.1161	0.2953	-0.7125	-1.1139	-1.2202
			p value		0.8837	0.204	0.0826	0.4163	0.2644	0.7678	0.4761	0.2653	0.2224
		Latency	z	0.1462		0.5055	0.3743	-1.0592	-0.7243	0.2917	0.2275	-2.1677	0.5736
			p value	0.8837		0.6132	0.7082	0.2895	0.4689	0.7705	0.82	0.0302	0.5662
		Rheobase	z	1.2703	0.5055		-2.4333	-0.0204	-1.5366	-0.4257	2.3485	2.5359	0.0596
			p value	0.204	0.6132		0.015	0.9837	0.1244	0.6703	0.0188	0.0112	0.9525
		Threshold	z	1.7358	0.3743	-2.4333		0.8615	1.406	-3.9128	1.5044	-1.1453	1.2134
			p value	0.0826	0.7082	0.015		0.389	0.1597	0.0001	0.1325	0.2521	0.225
		Input resistance	z	-0.8128	-1.0592	-0.0204	0.8615		0.9679	-0.1888	-0.4104	-0.8114	-1.2925
			p value	0.4163	0.2895	0.9837	0.389		0.3331	0.8503	0.6815	0.4171	0.1962
		Sag current	z	-1.1161	-0.7243	-1.5366	1.406	0.9679		-0.5955	-1.3327	-1.8459	0.4901
			p value	0.2644	0.4689	0.1244	0.1597	0.3331		0.5515	0.1826	0.0649	0.6241
		Accommodation	z	0.2953	0.2917	-0.4257	-3.9128	-0.1888	-0.5955		1.951	3.4401	0.2303
			p value	0.7678	0.7705	0.6703	0.0001	0.8503	0.5515		0.0511	0.0006	0.8179
		APs number	z	-0.7125	0.2275	2.3485	1.5044	-0.4104	-1.3327	1.951		-1.5562	-1.3209
			p value	0.4761	0.82	0.0188	0.1325	0.6815	0.1826	0.0511		0.1197	0.1865
		AP amplitude	z	-1.1139	-2.1677	2.5359	-1.1453	-0.8114	-1.8459	3.4401	-1.5562		0.1663
			p value	0.2653	0.0302	0.0112	0.2521	0.4171	0.0649	0.0006	0.1197		0.8679
		AP duration	z	-1.2202	0.5736	0.0596	1.2134	-1.2925	0.4901	0.2303	-1.3209	0.1663
			p value	0.2224	0.5662	0.9525	0.225	0.1962	0.6241	0.8179	0.1865	0.8679
